# APOBEC5: characterisation of a novel member of the AID/APOBEC protein family

**DOI:** 10.1101/2025.05.21.655229

**Authors:** Shuoshuo Tian, Paula Ellenberg, Betty Kouskousis, Gilda Tachedjian, Joshua A Hayward

## Abstract

The AID/APOBEC protein family is involved in diverse biological processes, most notably antiviral innate immunity, a function carried out by APOBEC3 (A3) in placental mammals. A3 is exclusive to this lineage, having emerged after the divergence from marsupials. This raises the question of how marsupials, which lack A3, defend against retroviruses. An uncharacterized A3 homologue, APOBEC5 (A5), is present in marsupial genomes and in some other vertebrate taxa. Here, we use in silico and in vitro approaches to investigate whether A5 serves as a functional antiviral counterpart to A3 in marsupials and whether marsupial genomes contain evidence of past A3-like activity against retroviral infections. We find that A5 was present in the last common ancestor of all jawed vertebrates but has been lost independently in multiple lineages. A5 exhibits unique structural and post-translational features not observed in APOBEC3 or other APOBEC proteins and has a broad subcellular and tissue distribution, suggesting a multifunctional role. Mutagenesis assays demonstrate that A5 functions as a DNA mutator and modestly restricts the infectivity of a model retrovirus, HIV-1, and that this activity is counteracted by the HIV-1 protein, Vif. Furthermore, analysis of the gray short-tailed opossum genome reveals distinct patterns of A3-like restriction in two groups of recently integrated retroviruses, providing direct evidence of an ongoing evolutionary conflict between marsupial APOBEC proteins and retroviruses. This study presents the first characterisation of A5 as a novel AID/APOBEC family member and reveals that marsupials possess an antiviral function homologous to placental A3, shedding light on the evolutionary dynamics of vertebrate antiviral immunity.
