## Supplementary material for "APOBEC5: characterisation of a novel member of the AID/APOBEC protein family": Supplementary Table 1 - Accessions.xlsx

### Sheet: SI Table 1
	SI Table 1. GenBank accessions for sequences used in this study
	Protein sequence	GenBank Accession
	A1 Aardvark	XP_007935404
	A1 Anole Lizard	XP_016846277
	A1 Armadillo	XP_004455331
	A1 Black flying fox	XP_006914740
	A1 Cow	XP_019815505
	A1 David's myotis bat	XP_015419558
	A1 Duck	XP_068557253
	A1 Elephant	XP_023404852
	A1 Gray short-tailed opossum	NP_001028154
	A1 Horse	XP_014706485
	A1 Human	NP_001291495
	A1 Koala	XP_020850070
	A1 Little brown bat	XP_006084271
	A1 Mouse	EDK99690
	A1 Sheep	KAI4577813
	A1 Tasmanian Devil	XP_031796053
	A1 Tenrec	XP_045146458
	A1 Wallaby	XP_072506661
	A2 Aardvark	XP_007934466
	A2 Anole Lizard	XP_003220397
	A2 Black flying fox	XP_015978431
	A2 Chicken	XP_040547579
	A2 Cow	NP_001029527
	A2 David's myotis bat	XP_006776374
	A2 Elephant	XP_023401815
	A2 Frog	NP_001006722
	A2 Ghost Shark	XP_007892343
	A2 Gray short-tailed opossum	XP_001379638
	A2 Horse	XP_001500888
	A2 Human	NP_006780
	A2 Koala	XP_020855279
	A2 Large flying fox	XP_015978431
	A2 Little brown bat	XP_006103676
	A2 Mouse	NP_033824
	A2 Platypus	XP_028925667
	A2 Sloth	XP_037698653
	A2 Spotted Gar	XP_015197979
	A2 Tasmanian Devil	XP_003769090
	A2 Tenrec	XP_004710811
	A2 Wallaby	XP_072498126
	A2 Zebrafish	NP_001161935
	A2 Zebrafish	NP_001013332
	A3 Mouse	XP_006521616
	A3 Z1 Cow	NP_001157408
	A3 Z1 Elephant	XP_023415682
	A3 Z1 Sheep	NP_001154851
	A3 Z1a Horse	XP_070362962
	A3 Z1b Horse	ACT33419
	A3 Z2 Cow	NP_001333052
	A3 Z2 Elephant	XP_064139589
	A3 Z2 Sheep	NP_001154852
	A3 Z2a Horse	NP_001157153
	A3 Z2c Horse	ACT33417
	A3 Z2e Horse	XP_070109705
	A3 Z3 Cat	A9QA56
	A3 Z3 Cow	AAI14798
	A3 Z3 Elephant	XP_064139589
	A3 Z3 Horse	NP_001229380
	A3 Z3 Sheep	ACH69771
	A3A Human	NP_001180218
	A3A Macaque	NP_001233159
	A3B Human	7RW6_B
	A3C Human	BAD92216
	A3DE Human	KAI2597882
	A3F Human	3WUS_A
	A3G Human	4ROV_A
	A3G Macaque	NP_001233159
	A3H Human	EAW60295
	A3H Macaque	NP_001332864
	A4 Aardvark	XP_007935864
	A4 Anole Lizard	XP_008112919
	A4 Armadillo	XP_004469151
	A4 Black flying fox	XP_006927195
	A4 Chicken	QHJ69115
	A4 Cow	XP_002694256
	A4 David's myotis bat	XP_006773017
	A4 Frog	XP_017948738
	A4 Ghost Shark	XP_007893871
	A4 Gray short-tailed opossum	XP_007481014
	A4 Horse	XP_001490417
	A4 Human	BAC05332
	A4 Koala	XP_020840046
	A4 Large flying fox	XP_011362850
	A4 Little brown bat	XP_023610496
	A4 Mouse	AAI00466
	A4 Platypus	XP_001516086
	A4 Sloth	XP_037681121
	A4 Tasmanian Devil	XP_003767556
	A4 Tenrec	XP_004706843
	A4 Wallaby	XP_072504522
	A5 African clawed frog	XP_018105362
	A5 Agile gracile opossum	XP_044523145
	A5 American paddlefish	XP_041115595
	A5 Anole lizard	XP_042312230
	A5 Arapaima	KAL4635773
	A5 Asian arowana	XP_029112749
	A5 Asiatic toad	XP_044142582
	A5 Axolotl	XP_069495543
	A5 Central bearded dragon	XP_020666510
	A5 Common brushtail possum	XP_036609238
	A5 Common coqui	XP_066436438
	A5 Common toad	XP_040281225
	A5 Common wall lizard	XP_028584103
	A5 Common wombat	XP_027709924
	A5 European green toad	CAK8629329
	A5 Forsyth's toad-headed lizard	KAJ7319845
	A5 Gray short-tailed opossum	XP_007501436
	A5 Hourglass treefrog	XP_069828449
	A5 Iberian ribbed newt	XP_069061287
	A5 Koala	XP_020819701
	A5 Komodo dragon	XP_044285609
	A5 Lilford's wall lizard	CAI5771852
	A5 Mimic poison frog	XP_069614112
	A5 Monito del monte	XP_043852260
	A5 Reedfish	XP_028655374
	A5 Sardinian tree frog	XP_056411600
	A5 Senegal bichir	XP_039601354
	A5 Southern corroboree frog	XP_063809123
	A5 Sugar glider	XP_068920250
	A5 Tangara frog	KAG8586377
	A5 Tasmanian devil	XP_003765824
	A5 Tropical clawed frog	XP_031752921
	A5 Viviparous lizard	XP_034971738
	A5 Yellow-footed antechinus	XP_051839999
	A5A Atlantic sturgeon	KAK1170034
	A5A Beluga sturgeon	KAK6487133
	A5A Sterlet	XP_033868515
	A5B Atlantic sturgeon	KAK1168023
	A5B Beluga sturgeon	KAK6485728
	A5B Sterlet	XP_058885824
	AID Aardvark	XP_007935405
	AID Anole Lizard	XP_003216895
	AID Chicken	POI33364
	AID Cow	Q2PT36
	AID David's myotis bat	XP_054574605
	AID Duck	XP_009507702
	AID Elephant	XP_049737453
	AID Frog	KAE8589696
	AID Gray short-tailed opossum	XP_007503692
	AID Horse	XP_001493236
	AID Human	NP_065712
	AID Koala	XP_020849984
	AID Large flying fox	XP_023389799
	AID Little brown bat	XP_054574605
	AID Mouse	NP_033775
	AID Platypus	XP_039766607
	AID Tasmanian Devil	XP_023360293
	AID Tenrec	XP_004717492
	AID Wallaby	XP_072506425
	AID Zebrafish	AAI62573
	CDA Aardvark	XP_007933850
	CDA Armadillo	XP_058160224
	CDA Bacillus subtilis	KAK3512903
	CDA Black flying fox	XP_015454299
	CDA Cow	XP_010828268
	CDA Duck	XP_071883026
	CDA Elephant	XP_003413474
	CDA Gray short-tailed opossum	XP_007491308
	CDA Horse	XP_001504385
	CDA Human	XP_002811396
	CDA Koala	XP_020828822
	CDA Mouse	XP_034359109
	CDA Pyrobaculum calidifontis	XP_047240904
	CDA Spotted Gar	XP_069039920
	CDA Tasmanian Devil	XP_012400955
	CDA Wallaby	XP_072465265
	CDA Yeast	AY557930.1
	CDA Zebrafish	NP_991242
	Monodelphis domestica Tissue Sequence Read Archives BioProject: PRJNA200320)	GenBank Accession
	Ear Pinna	SRX310001
	Adipose tissue	SRX309998
	Skeletal Muscle	SRX290645
	Diaphragm	SRX310000
	Tongue	SRX310011
	Stomach	SRX290647
	Pancreas	SRX290644
	Colon	SRX309999
	Kidney	SRX310003
	Heart	SRX310002
	Lung	SRX286481
	Liver	SRX310004
	Testis B	SRX290648
	Ovary	SRX290643
	Spleen	SRX290646
	Thyroid	SRX310009
