## Supplementary material for "APOBEC5: characterisation of a novel member of the AID/APOBEC protein family": Supplementary Table 2 - Molecular clock analysis.xlsx

### Sheet: SI Table 2
	Supplementary Table 2. Molecular clock analysis of opossum endogenous retroviruses
		ORFs Intact A	TSD B	LTR Lengths (nt)		LTR SNPs + Indels C	Integration time D (mya)
				5’ LTR	3’ LTR
	ERV-Gamma.01-Mdo	Y	CAGT	422	422	0	< 0.40
	ERV-Gamma.02-Mdo	N	CTAA	413	413	0	< 0.41
	ERV-Gamma.03-Mdo	N	AAAC	394	430	2	0.78
	ERV-Gamma.04-Mdo	N	GTAT	430	430	0	< 0.39
	ERV-Gamma.05-Mdo	N	GGTG	430	508	5	1.94
	ERV-Gamma.06-Mdo	N	GTCT	351	387	2	0.95
	ERV-Gamma.07-Mdo	N	CTTC	351	351	9	4.27
	ERV-Gamma.08-Mdo	N	CAGG	335	305	7	3.48
	ERV-Beta.01-Mdo	Y	GGTATC	361	361	0	< 0.47
	ERV-Beta.02-Mdo	Y	TATAAA	372	368	2	0.9
	ERV-Beta.03-Mdo	N	CTTTCC	361	361	5	2.31
	ERV-Beta.04-Mdo	N	TTTTCC	361	361	1	0.46
	ERV-Beta.05-Mdo	Y	AGGAAG	366	366	0	< 0.46
	ERV-Beta.06-Mdo	N	GGATAT	487	487	1	0.34
	ERV-Beta.07-Mdo	Y	TTTTTC	361	361	2	0.92
	ERV-Beta.08-Mdo	Y	CCCCCC	363	361	1	0.46
	ERV-Beta.09-Mdo	N	TTTAAC	385	375	1	0.43
	ERV-Beta.10-Mdo	Y	AAAAAG	364	364	0	< 0.46
	A Whether all major open reading frames (ORFs) are undisrupted by frameshift or stop codon mutations is indicated. For endgenous gammaretroviruses (GERVs), major ORFs encode the gag, pol, and env genes; for endogenous betaretroviruses (BERVs), these are gag, pro, pol, and env genes. B Unique target site duplications (TSDs) for each endogenous retrovirus (ERV) indicate discrete integration events.…
